# Automated identification of Cell Types in Single Cell RNA Sequencing

**DOI:** 10.1101/532093

**Authors:** Feiyang Ma, Matteo Pellegrini

## Abstract

Cell type identification is one of the major goals in single cell RNA sequencing (scRNA-seq). Current methods for assigning cell types typically involve the use of unsupervised clustering, the identification of signature genes in each cluster, followed by a manual lookup of these genes in the literature and databases to assign cell types. However, there are several limitations associated with these approaches, such as unwanted sources of variation that influence clustering and a lack of canonical markers for certain cell types. Here, we present ACTINN (Automated Cell Type Identification using Neural Networks), which employs a neural network with 3 hidden layers, trains on datasets with predefined cell types, and predicts cell types for other datasets based on the trained parameters. We trained the neural network on a mouse cell type atlas (Tabula Muris Atlas) and a human immune cell dataset, and used it to predict cell types for mouse leukocytes, human PBMCs and human T cell sub types. The results showed that our neural network is fast and accurate, and should therefore be a useful tool to complement existing scRNA-seq pipelines.

**Author Summary:** Single cell RNA sequencing (scRNA-seq) provides high resolution profiling of the transcriptomes of individual cells, which inevitably results in high volumes of data that require complex data processing pipelines. Usually, one of the first steps in the analysis of scRNA-seq is to assign individual cells to known cell types. To accomplish this, traditional methods first group the cells into different clusters, then find marker genes, and finally use these to manually assign cell types for each cluster. Thus these methods require prior knowledge of cell type canonical markers, and some level of subjectivity to make the cell type assignments. As a result, the process is often laborious and requires domain specific expertise, which is a barrier for inexperienced users. By contrast, our neural network ACTINN automatically learns the features for each predefined cell type and uses these features to predict cell types for individual cells. This approach is computationally efficient and requires no domain expertise of the tissues being studied. We believe ACTINN allows users to rapidly identify cell types in their datasets, thus rendering the analysis of their scRNA-seq datasets more efficient.
