## Supplemental File 1 for "Automated identification of Cell Types in Single Cell RNA Sequencing"

### Sheet: train_10X_predict_SS2_matched
cell_type	predicted_type	number
B cell	B cell	3437
Cardiac Muscle	Cardiac Muscle	123
Endothelial cell	Endothelial cell	3858
Epidermis	Epidermis	2065
Epithelial cell	Epithelial cell	3421
Erythrocyte	Erythrocyte	45
Granulocyte	Granulocyte	744
Hepatocyte	Hepatocyte	388
Monocyte	Monocyte	1416
NK cell	NK cell	215
Stromal cell	Stromal cell	2803
T cell	T cell	2143

### Sheet: train_10X_predict_SS2_unmatched
cell_type	predicted_type	number
Cardiac Muscle	Epidermis	2
Cardiac Muscle	Erythrocyte	2
Cardiac Muscle	Stromal cell	1
Endothelial cell	Erythrocyte	1
Epidermis	Epithelial cell	1
Epithelial cell	B cell	1
Erythrocyte	B cell	2
Erythrocyte	Endothelial cell	10
Erythrocyte	Epidermis	2
Erythrocyte	Epithelial cell	8
Erythrocyte	Monocyte	3
Erythrocyte	NK cell	1
Erythrocyte	Stromal cell	3
Erythrocyte	T cell	1
Granulocyte	B cell	1
Granulocyte	Monocyte	5
Monocyte	B cell	118
Monocyte	Epithelial cell	64
Monocyte	Granulocyte	1
Monocyte	NK cell	3
NK cell	T cell	47
Stromal cell	Endothelial cell	1
Stromal cell	Epithelial cell	2
Stromal cell	Erythrocyte	1
T cell	B cell	4
T cell	NK cell	3

### Sheet: train_SS2_test_10X_matched
cell_type	predicted_type	number
B cell	B cell	8516
Cardiac Muscle	Cardiac Muscle	60
Endothelial cell	Endothelial cell	3641
Epidermis	Epidermis	7492
Epithelial cell	Epithelial cell	1159
Erythrocyte	Erythrocyte	130
Granulocyte	Granulocyte	1096
Hepatocyte	Hepatocyte	1764
Monocyte	Monocyte	1244
NK cell	NK cell	1016
Stromal cell	Stromal cell	3164
T cell	T cell	5601

### Sheet: train_SS2_test_10X_unmatched
cell_type	predicted_type	number
B cell	Monocyte	3
Endothelial cell	B cell	1
Endothelial cell	Epithelial cell	1
Endothelial cell	Stromal cell	2
Epithelial cell	B cell	3
Epithelial cell	Epidermis	150
Epithelial cell	Erythrocyte	1
Epithelial cell	Monocyte	3
Erythrocyte	B cell	5
Erythrocyte	Granulocyte	15
Erythrocyte	Monocyte	2
Erythrocyte	T cell	3
Granulocyte	T cell	1
Monocyte	Granulocyte	12
NK cell	B cell	13
NK cell	Stromal cell	20
Stromal cell	Endothelial cell	1
T cell	Monocyte	1
T cell	NK cell	46
